# Two H3K23 histone methyltransferases, SET-32 and SET-21, function synergistically to promote nuclear RNAi-mediated transgenerational epigenetic inheritance in *Caenorhabditis elegans*

**DOI:** 10.1101/2024.11.05.622152

**Authors:** Anna Zhebrun, Julie Z. Ni, Laura Corveleyn, Siddharth Ghosh Roy, Simone Sidoli, Sam G. Gu

## Abstract

Nuclear RNAi in *C. elegans* induces a set of transgenerationally heritable marks of H3K9me3, H3K23me3, and H3K27me3 at the target genes. The function of H3K23me3 in the nuclear RNAi pathway is largely unknown due to the limited knowledge of H3K23 histone methyltransferase (HMT). In this study we identified SET-21 as a novel H3K23 HMT. By taking combined genetic, biochemical, imaging, and genomic approaches, we found that SET-21 functions synergistically with a previously reported H3K23 HMT SET-32 to deposit H3K23me3 at the native targets of germline nuclear RNAi. We identified a subset of native nuclear RNAi targets that are transcriptionally activated in the *set-21;set-32* double mutant. SET-21 and SET-32 are also required for robust transgenerational gene silencing induced by exogenous dsRNA. The *set-21;set-32* double mutant strain exhibits an enhanced temperature-sensitive mortal germline phenotype compared to the *set-32* single mutant, while the *set-21* single mutant animals are fertile. We also found that HRDE-1 and SET-32 are required for cosuppression, a transgene-induced gene silencing phenomenon, in *C. elegans* germline. Together, these results support a model in which H3K23 HMTs SET-21 and SET-32 function cooperatively to ensure the robustness of germline nuclear RNAi and promotes the germline immortality under the heat stress.
