## Supplementary material for "Two H3K23 histone methyltransferases, SET-32 and SET-21, function synergistically to promote nuclear RNAi-mediated transgenerational epigenetic inheritance in *Caenorhabditis elegans*": Table 3

### Sheet: Sheet1
chip-seq
SG0420_lib32	ChIP Input, set-32(red11), rep 1
SG0420_lib33	ChIP Input, set-21(ok2320), rep 1
SG0421_lib18	ChIP Input, set-21(red109), rep 1
SG0420_lib34	ChIP Input, set-21(ok2320);set-32 (red11), rep 1
SG0421_lib19	ChIP Input, set-21(red109);set-32(red11), rep 1
SG0923_lib38	ChIP Input, set-21(red109);set-32(red11), rep 2
SG0923_lib40	ChIP Input, met-2(n4256) set-25(n5021), rep 1
SG0923_lib41	ChIP Input, met-2(n4256) set-25(n5021), rep 2
SG0923_lib42	ChIP Input, N2, rep 1
SG0923_lib43	ChIP Input, N2, rep 2
SG0923_lib44	ChIP Input, hrde-1 (tm1200), rep1
SG0923_lib45	ChIP Input, hrde-1 (tm1200), rep 2
SG0923_lib46	H3K23me3 ChIP-seq, set-21(red109); set-32(red11), rep 1
SG0923_lib47	H3K23me3 ChIP-seq, set-21(red109); set-32(red11), rep 2
SG0923_lib48	H3K23me3 ChIP-seq, met-2(n4256) set-25(n5021), rep 1
SG0923_lib49	H3K23me3 ChIP-seq, met-2(n4256) set-25(n5021), rep 2
SG0923_lib50	H3K23me3 ChIP-seq, N2, rep 1
SG0923_lib51	H3K23me3 ChIP-seq, N2, rep 2
SG0923_lib52	H3K23me3 ChIP-seq, hrde-1 (tm1200), rep 1
SG0923_lib53	H3K23me3 ChIP-seq, hrde-1 (tm1200), rep 2
SG0420_lib26	H3K23me3 ChIP-seq, set-32(red11), rep 1
SG0420_lib27	H3K23me3 ChIP-seq, set-21(ok2320), rep 1
SG0421_lib20	H3K23me3 ChIP-seq, set-21(red109), rep 1
SG0420_lib28	H3K23me3 ChIP-seq, set-21(ok2320) set-32 (red11), rep1
SG0923_lib54	H3K9me3 ChIP-seq, set-21(red109); set-32(red11), rep 1
SG0923_lib55	H3K9me3 ChIP-seq, set-21(red109); set-32(red11), rep 2
SG0923_lib56	H3K9me3 ChIP-seq, met-2(n4256) set-25(n5021), rep 1
SG0923_lib57	H3K9me3 ChIP-seq, met-2(n4256) set-25(n5021), rep 2
SG0923_lib58	H3K9me3 ChIP-seq, N2, rep 1
SG0923_lib59	H3K9me3 ChIP-seq, N2, rep 2
SG0923_lib60	H3K9me3 ChIP-seq, hrde-1 (tm1200), rep 1
SG0923_lib61	H3K9me3 ChIP-seq, hrde-1 (tm1200), rep 2
SG0323_lib21	Pol II ChIP-seq, N2, rep 1
SG0323_lib33	Pol II ChIP-seq, N2, rep 2
SG0323_lib23	Pol II ChIP-seq, hrde-1 (tm1200), rep 1
SG0323_lib24	Pol II ChIP-seq, hrde-1 (tm1200), rep 2
SG0323_lib25	Pol II ChIP-seq, set-21(red109), set-32(red11), rep 1
SG0323_lib26	Pol II ChIP-seq, set-21(red109), set-32(red11), rep 2
SG0522_lib28	Pol II ChIP-seq, hrde-1 (tm1200) control piRNAi, rep 1
SG0522_lib29	Pol II ChIP-seq, hrde-1 (tm1200) control piRNAi, rep 2
SG0522_lib30	Pol II ChIP-seq, hrde-1 (tm1200) anti-f15d4.5+c38d9.2 piRNAi, rep 1
SG0522_lib31	Pol II ChIP-seq, hrde-1 (tm1200) anti-f15d4.5+c38d9.2 piRNAi, rep 2
SG0522_lib34	Pol II ChIP-seq, set-21(red109);set-32(red11) control piRNAi, rep 1
SG0522_lib35	Pol II ChIP-seq, set-21(red109);set-32(red11) control piRNAi, rep 2
SG0522_lib36	Pol II ChIP-seq, set-21(red109);set-32(red11) anti-f15d4.5+c38d9.2 piRNAi, rep 1
SG0522_lib37	Pol II ChIP-seq, set-21(red109);set-32(red11) anti-f15d4.5+c38d9.2 piRNAi, rep 2
SG0624_lib11	ChIP input, N2, rep 3
SG0624_lib12	ChIP input, N2, rep 4
SG0624_lib13	ChIP input, set-32(red11), rep 2
SG0624_lib14	ChIP input, set-32(red11), rep 3
SG0624_lib15	ChIP input, set-21(red109), rep 2
SG0624_lib16	ChIP input, set-21(red109), rep 3
SG0624_lib17	ChIP input, set-21(red109);set-32(red11), rep 3
SG0624_lib18	ChIP input, set-21(red109);set-32(red11), rep 4
SG0624_lib21	H3K23me1 ChIP, N2, rep 3
SG0624_lib22	H3K23me1 ChIP, N2, rep 4
SG0624_lib23	H3K23me1 ChIP, set-32(red11), rep 2
SG0624_lib24	H3K23me1 ChIP, set-32(red11), rep 3
SG0624_lib25	H3K23me1 ChIP, set-21(red109), rep 2
SG0624_lib26	H3K23me1 ChIP, set-21(red109), rep 3
SG0624_lib27	H3K23me1 ChIP, set-21(red109);set-32(red11), rep 3
SG0624_lib28	H3K23me1 ChIP, set-21(red109);set-32(red11), rep 4
SG0624_lib29	H3K23me2 ChIP, N2, rep 3
SG0624_lib30	H3K23me2 ChIP, N2, rep 4
SG0624_lib31	H3K23me2 ChIP, set-32(red11), rep 2
SG0624_lib32	H3K23me2 ChIP, set-32(red11), rep 3
SG0624_lib33	H3K23me2 ChIP, set-21(red109), rep 2
SG0624_lib34	H3K23me2 ChIP, set-21(red109), rep 3
SG0624_lib35	H3K23me2 ChIP, set-21(red109);set-32(red11), rep 3
SG0624_lib36	H3K23me2 ChIP, set-21(red109);set-32(red11), rep 4
SG0624_lib37	H3K23me3 ChIP, N2, rep 3
SG0624_lib38	H3K23me3 ChIP, N2, rep 4
SG0624_lib39	H3K23me3 ChIP, set-32(red11), rep 2
SG0624_lib40	H3K23me3 ChIP, set-32(red11), rep 3
SG0624_lib41	H3K23me3 ChIP, set-21(red109), rep 2
SG0624_lib42	H3K23me3 ChIP, set-21(red109), rep 3
SG0624_lib43	H3K23me3 ChIP, set-21(red109);set-32(red11), rep 3
SG0624_lib44	H3K23me3 ChIP, set-21(red109);set-32(red11), rep 4
sRNA
SG0720_lib1	sRNA-seq, N2, rep 1
SG0720_lib5	sRNA-seq, N2, rep 2
SG0720_lib4	sRNA-seq, set-21(ok2320);set-32(red11), rep 1
SG0720_lib8	sRNA-seq, set-21(ok2320);set-32(red11), rep 2
SG0720_lib3	sRNA-seq, set-21(ok2320), rep 1
SG0720_lib7	sRNA-seq, set-21(ok2320), rep 2
SG0720_lib2	sRNA-seq, set-32(red11), rep 1
SG0720_lib6	sRNA-seq, set-32(red11), rep 2
SG0522_lib1	sRNA-seq, hrde-1 (tm1200) control piRNAi, rep 1
SG0522_lib2	sRNA-seq, hrde-1 (tm1200) control piRNAi, rep 2
SG0522_lib3	sRNA-seq, set-21(red109);set-32(red11) control piRNAi, rep 1
SG0522_lib4	sRNA-seq, set-21(red109);set-32(red11) control piRNAi, rep 2
SG0522_lib5	sRNA-seq, hrde-1 (tm1200) anti-f15d4.5+c38d9.2 piRNAi, rep 1
SG0522_lib6	sRNA-seq, hrde-1 (tm1200) anti-f15d4.5+c38d9.2 piRNAi, rep 2
SG0522_lib7	sRNA-seq, set-21(red109);set-32(red11) anti-f15d4.5+c38d9.2 piRNAi, rep 1
SG0522_lib8	sRNA-seq, set-21(red109);set-32(red11) anti-f15d4.5+c38d9.2 piRNAi, rep 2
RNA
SG0420_lib13	RNA-seq, N2, rep 1
SG0920_lib11	RNA-seq, N2, rep 2
SG0420_lib16	RNA-seq, set-21(ok2320); set-32 (red11), rep1
SG0920_lib14	RNA-seq, set-21(ok2320); set-32 (red11), rep2
SG0420_lib14	RNA-seq, set-32(red11), rep 1
SG0920_lib12	RNA-seq, set-32(red11), rep 2
SG0420_lib15	RNA-seq, set-21(ok2320), rep1
SG0920_lib13	RNA-seq, set-21(ok2320), rep2
SG0923_lib62	RNA-seq, N2, rep 3
SG0923_lib63	RNA-seq, N2, rep 4
SG0923_lib64	RNA-seq, hrde-1 (tm1200), rep1
SG0923_lib68	RNA-seq, hrde-1 (tm1200), rep2
SG0221_lib11	RNA-seq, set-21(red109)
